# Pyntheon: A Functional Analysis Framework for Protein Modifications and Mutations of 83 Model Organisms

**DOI:** 10.1101/725846

**Authors:** Ahmed Arslan

**Affiliations:** Department of Anesthesia, School of Medicine, Stanford University, 300 Pasteur dr, Palo Alto, CA 94305, United States

## Abstract

**Motivation:** Posttranslational modifications (PTMs) modulate proteins activity depending on the dynamics of cellular conditions, in the highly regulated processes that control the reversible nature of these modifications and a cellular state. Due to the unique importance of PTMs, a number of resources are available to analyze the protein modification data for different organisms. These databases are quite informative on a limited number of popular organisms, mostly human and yeast. However there has not been a single database to date that makes it possible to analyze the modified protein residue data for up to 83 model organisms. Moreover, there are limited resources that rely on both protein mutations and modifications in evaluating a phenotype.

**Results:** I am presenting a comprehensive python tool *Pyntheon* that enables users to analyze protein modifications and mutations data. This resource can be used in different ways to know: (i) if the proteins of interest have modifications and (ii) if the modified residues overlap with mutated sites. Additional functions include, analyzing if a PTM-site is present in a functional protein region, like domain and structural regions. In summary, Pyntheon makes it possible for a larger community of researchers to evaluate their curated proteomics data and interpret the impact of mutations on phenotypes.

**Conclusion:** Pyntheon has multifold functions that can help analyzing the protein mutations impact on the modified residues for a large number of popular model organisms.

**Code-Availability:** https://github.com/AhmedArslan/pyntheon
