## Supplementary material for "Pyntheon: A Functional Analysis Framework for Protein Modifications and Mutations of 83 Model Organisms": Supplicatory data: human_cancer-data_functional-regions.txt

P00533	PTM	229	Phosphoserine	PDB:4UV7	Helix-region
P00533	PTM	229	Phosphoserine	PDB:4UV7	Helix-region
P00533	PTM	695	Phosphoserine	PDB:1Z9I	Helix-region
P21333	PTM	11	Phosphoserine	Actin-binding	domain
Q16665	PTM	803	(3S)-3-hydroxyasparagine	PDB:1L3E	Helix-region
P04049	PTM	494	Phosphoserine	Protein	domain
P42684	PTM	161	Phosphotyrosine	SH3	domain
P42684	PTM	174	Phosphotyrosine	SH2	domain
P42684	PTM	174	Phosphotyrosine	PDB:4EIH	Helix-region
O43707	PTM	249	Phosphothreonine	Actin-binding	domain
O43707	PTM	249	Phosphothreonine	CH	domain
O43707	PTM	249	Phosphothreonine	PDB:2R0O	Helix-region
P31751	PTM	34	Phosphoserine	PH	domain
P31751	PTM	34	Phosphoserine	PDB:1P6S	Helix-region
Q9BXS5	PTM	223	Phosphothreonine	MHD	domain
Q04656	PTM	339	Phosphoserine	HMA	domain
P46100	PTM	213	Phosphoserine	ADD	domain
O15392	PTM	110	N6-acetyllysine	PDB:2QFA	Helix-region
Q86WA6	PTM	119	N6-acetyllysine	PDB:2OCG	Helix-region
P02746	PTM	41	4-hydroxyproline	Collagen-like	domain
Q9BSQ5	PTM	164	Phosphoserine	PID	domain
P06493	PTM	1	N-acetylmethionine	PDB:4Y72	Helix-region
Q00535	PTM	56	N6-acetyllysine	Protein	domain
Q00535	PTM	56	N6-acetyllysine	Protein	domain
O75131	PTM	197	Phosphoserine	C2	domain
Q16854	PTM	275	N6-acetyllysine	PDB:2OCP	Helix-region
Q16531	PTM	1067	N6-acetyllysine	PDB:3EI1	Helix-region
Q92608	PTM	588	Phosphoserine	DHR-1	domain
P78352	PTM	142	Phosphoserine	PDZ	domain
P78352	PTM	142	Phosphoserine	PDB:3ZRT	Helix-region
P78352	PTM	449	Phosphoserine	SH3	domain
Q9H223	PTM	459	Phosphoserine	EH	domain
P13804	PTM	75	N6-acetyllysine	PDB:1EFV	Helix-region
P29317	PTM	647	Phosphothreonine	Protein	domain
P29317	PTM	647	Phosphothreonine	PDB:4P2K	Helix-region
Q96RU3	PTM	66	N6-acetyllysine	F-BAR	domain
Q14192	PTM	238	Phosphoserine	LIM	domain
O75369	PTM	2518	N6-succinyllysine	PDB:2EED	Helix-region
Q92990	PTM	2	N-acetylalanine	PDB:4F52	Helix-region
P78417	PTM	57	N6-acetyllysine	GST	domain
P78417	PTM	57	N6-acetyllysine	PDB:3LFL	Helix-region
O95714	PTM	2928	Phosphoserine	DOC	domain
Q6YN16	PTM	318	N6-succinyllysine	SCP2	domain
P52333	PTM	939	Phosphotyrosine	Protein	domain
P52333	PTM	939	Phosphotyrosine	PDB:3LXL	Helix-region
Q15811	PTM	1645	Phosphoserine	C2	domain
Q9NRM7	PTM	1041	Phosphothreonine	AGC-kinase	domain
Q9NRM7	PTM	1041	Phosphothreonine	AGC-kinase	domain
Q9NRM7	PTM	1041	Phosphothreonine	AGC-kinase	domain
Q9UBR4	PTM	71	Phosphoserine	LIM	domain
Q9UBR4	PTM	71	Phosphoserine	LIM	domain
Q9UBR4	PTM	71	Phosphoserine	LIM	domain
Q8WWI1	PTM	1048	Phosphothreonine	PDZ	domain
Q96PE7	PTM	114	N6-succinyllysine	PDB:3RMU	Helix-region
Q9UPN3	PTM	57	Phosphoserine	Actin-binding	domain
Q9UPN3	PTM	57	Phosphoserine	Actin-binding	domain
Q13496	PTM	495	Phosphothreonine	Myotubularin	domain
Q13765	PTM	191	Phosphoserine	UBA	domain
Q7Z406	PTM	60	Phosphoserine	PDB:2YCU	Helix-region
Q7Z406	PTM	60	Phosphoserine	PDB:2YCU	Helix-region
Q7Z3B1	PTM	187	Phosphotyrosine	Ig-like	domain
Q7Z3B1	PTM	187	Phosphotyrosine	Ig-like	domain
Q5VST9	PTM	395	Phosphoserine	Ig-like	domain
P52948	PTM	839	Phosphoserine	Peptidase	domain
Q16512	PTM	778	Phosphothreonine	Protein	domain
Q13526	PTM	108	Phosphoserine	PpiC	domain
Q13526	PTM	108	Phosphoserine	PDB:3I6C	Helix-region
Q06830	PTM	2	N-acetylserine	PDB:4XCS	Helix-region
P26599	PTM	138	Phosphothreonine	RRM	domain
P04070	PTM	67	4-carboxyglutamate	Gla	domain
P04070	PTM	67	4-carboxyglutamate	PDB:1LQV	Helix-region
P08575	PTM	973	Phosphoserine	Tyrosine-protein	domain
Q15434	PTM	106	Phosphoserine	RRM	domain
P49802	PTM	434	Phosphoserine	RGS	domain
P49802	PTM	434	Phosphoserine	RGS	domain
P49802	PTM	434	Phosphoserine	RGS	domain
P49802	PTM	434	Phosphoserine	PDB:2A72	Helix-region
P49802	PTM	434	Phosphoserine	PDB:2A72	Helix-region
P49802	PTM	434	Phosphoserine	PDB:2A72	Helix-region
Q9UHD8	PTM	327	Phosphoserine	Septin-type	domain
O00141	PTM	397	Phosphoserine	AGC-kinase	domain
Q9Y343	PTM	113	Phosphoserine	PX	domain
Q15796	PTM	464	Phosphoserine	MH2	domain
Q15796	PTM	464	Phosphoserine	MH2	domain
Q15796	PTM	464	Phosphoserine	MH2	domain
Q15796	PTM	464	Phosphoserine	MH2	domain
Q13884	PTM	236	Phosphoserine	PH	domain
Q8WW59	PTM	53	N6-acetyllysine	B30.2/SPRY	domain
P78362	PTM	497	Phosphoserine	Protein	domain
O15400	PTM	205	Phosphoserine	t-SNARE	domain
P16949	PTM	31	Phosphoserine	SLD	domain
P21579	PTM	230	Phosphotyrosine	C2	domain
P21579	PTM	230	Phosphotyrosine	PDB:3F04	Helix-region
O95359	PTM	2321	Phosphoserine	SPAZ	domain
P00734	PTM	50	4-carboxyglutamate	Gla	domain
P00734	PTM	50	4-carboxyglutamate	PDB:5EDM	Helix-region
Q12931	PTM	170	Phosphoserine	PDB:5F3K	Helix-region
Q9Y4A5	PTM	3078	N6-acetyllysine	FAT	domain
P13051	PTM	295	N6-acetyllysine	PDB:3FCI	Helix-region
Q9NZC7	PTM	33	Phosphotyrosine	WW	domain
P21802	PTM	123	N-linked	(GlcNAc...)	Ig-like	domain
P21802	PTM	241	N-linked	(GlcNAc...)	Ig-like	domain
P21802	PTM	241	N-linked	(GlcNAc...)	Ig-like	domain
P21802	PTM	241	N-linked	(GlcNAc...)	PDB:3CAF	Helix-region
P21802	PTM	241	N-linked	(GlcNAc...)	PDB:3CAF	Helix-region
P11362	PTM	227	N-linked	(GlcNAc...)	Ig-like	domain
P11362	PTM	227	N-linked	(GlcNAc...)	PDB:1CVS	Helix-region
P04629	PTM	281	N-linked	(GlcNAc...)	Ig-like	domain
Q9H172	PTM	422	N-linked	(GlcNAc...)	ABC	domain
Q9H172	PTM	422	N-linked	(GlcNAc...)	ABC	domain
Q9H172	PTM	422	N-linked	(GlcNAc...)	ABC	domain
Q9H172	PTM	422	N-linked	(GlcNAc...)	ABC	domain
Q8N6G6	PTM	451	O-linked	(Fuc...)	TSP	domain
Q8N8U9	PTM	318	N-linked	(GlcNAc...)	VWFC	domain
Q5ZPR3	PTM	407	N-linked	(GlcNAc...)	Ig-like	domain
P10747	PTM	92	N-linked	(GlcNAc...)	Ig-like	domain
P10747	PTM	92	N-linked	(GlcNAc...)	PDB:1YJD	Helix-region
Q9H2X0	PTM	365	N-linked	(GlcNAc...)	CHRD	domain
P26992	PTM	190	N-linked	(GlcNAc...)	Fibronectin	domain
Q12860	PTM	208	N-linked	(GlcNAc...)	Ig-like	domain
Q12860	PTM	208	N-linked	(GlcNAc...)	PDB:3S97	Helix-region
Q9Y5Q5	PTM	413	N-linked	(GlcNAc...)	LDL-receptor	domain
Q8IWV2	PTM	370	N-linked	(GlcNAc...)	Ig-like	domain
P20023	PTM	800	N-linked	(GlcNAc...)	Sushi	domain
Q96PZ7	PTM	1016	N-linked	(GlcNAc...)	CUB	domain
Q96PZ7	PTM	1185	N-linked	(GlcNAc...)	CUB	domain
Q96PZ7	PTM	1806	N-linked	(GlcNAc...)	CUB	domain
Q96PZ7	PTM	1806	N-linked	(GlcNAc...)	CUB	domain
Q96PZ7	PTM	1806	N-linked	(GlcNAc...)	CUB	domain
Q96PZ7	PTM	2188	N-linked	(GlcNAc...)	CUB	domain
Q96PZ7	PTM	2401	N-linked	(GlcNAc...)	CUB	domain
Q7Z408	PTM	1009	N-linked	(GlcNAc...)	CUB	domain
Q7Z408	PTM	2012	N-linked	(GlcNAc...)	CUB	domain
Q7Z407	PTM	73	N-linked	(GlcNAc...)	CUB	domain
Q7Z407	PTM	823	N-linked	(GlcNAc...)	CUB	domain
Q7Z407	PTM	2155	N-linked	(GlcNAc...)	CUB	domain
Q7Z407	PTM	2286	N-linked	(GlcNAc...)	CUB	domain
Q7Z407	PTM	2286	N-linked	(GlcNAc...)	CUB	domain
Q7Z407	PTM	2291	N-linked	(GlcNAc...)	CUB	domain
Q7Z407	PTM	2742	N-linked	(GlcNAc...)	Sushi	domain
Q7Z407	PTM	2932	N-linked	(GlcNAc...)	Sushi	domain
Q7Z407	PTM	3167	N-linked	(GlcNAc...)	Sushi	domain
Q9NZV1	PTM	474	N-linked	(GlcNAc...)	Antistasin-like	domain
P43146	PTM	94	N-linked	(GlcNAc...)	Ig-like	domain
P43146	PTM	318	N-linked	(GlcNAc...)	Ig-like	domain
Q8N608	PTM	90	N-linked	(GlcNAc...)	PDB:4WJL	Helix-region
O60469	PTM	78	N-linked	(GlcNAc...)	Ig-like	domain
P52803	PTM	37	N-linked	(GlcNAc...)	Ephrin	domain
P54764	PTM	408	N-linked	(GlcNAc...)	Fibronectin	domain
P54764	PTM	408	N-linked	(GlcNAc...)	PDB:4M4P	Helix-region
Q13822	PTM	411	N-linked	(GlcNAc...)	PDB:4ZG7	Helix-region
P21860	PTM	126	N-linked	(GlcNAc...)	PDB:4LEO	Helix-region
P21860	PTM	126	N-linked	(GlcNAc...)	PDB:4LEO	Helix-region
P21860	PTM	126	N-linked	(GlcNAc...)	PDB:4LEO	Helix-region
P21860	PTM	522	N-linked	(GlcNAc...)	PDB:1M6B	Helix-region
Q15303	PTM	253	N-linked	(GlcNAc...)	PDB:2AHX	Helix-region
Q5T1H1	PTM	269	N-linked	(GlcNAc...)	EGF-like	domain
Q8TDW7	PTM	482	N-linked	(GlcNAc...)	Cadherin	domain
Q8TDW7	PTM	563	N-linked	(GlcNAc...)	Cadherin	domain
Q8TDW7	PTM	1752	N-linked	(GlcNAc...)	Cadherin	domain
P23142	PTM	535	N-linked	(GlcNAc...)	EGF-like	domain
P23142	PTM	535	N-linked	(GlcNAc...)	EGF-like	domain
Q8NAU1	PTM	39	N-linked	(GlcNAc...)	Fibronectin	domain
Q8NAU1	PTM	39	N-linked	(GlcNAc...)	PDB:4LSD	Helix-region
Q6V0I7	PTM	676	N-linked	(GlcNAc...)	Cadherin	domain
Q6V0I7	PTM	1389	N-linked	(GlcNAc...)	Cadherin	domain
Q86XX4	PTM	3070	N-linked	(GlcNAc...)	Calx-beta	domain
Q8WTR4	PTM	336	N-linked	(GlcNAc...)	GP-PDE	domain
Q9HBE5	PTM	214	C-linked	(Man)	Fibronectin	domain
P78504	PTM	217	N-linked	(GlcNAc...)	DSL	domain
P25391	PTM	1045	N-linked	(GlcNAc...)	Laminin	domain
P24043	PTM	380	N-linked	(GlcNAc...)	Laminin	domain
Q9Y6N6	PTM	980	N-linked	(GlcNAc...)	Laminin	domain
P48357	PTM	347	N-linked	(GlcNAc...)	Ig-like	domain
P48357	PTM	347	N-linked	(GlcNAc...)	Ig-like	domain
P48357	PTM	347	N-linked	(GlcNAc...)	Ig-like	domain
P48357	PTM	347	N-linked	(GlcNAc...)	Ig-like	domain
Q96NI6	PTM	339	N-linked	(GlcNAc...)	Ig-like	domain
Q9NZR2	PTM	2488	N-linked	(GlcNAc...)	EGF-like	domain
Q9NZR2	PTM	2488	N-linked	(GlcNAc...)	EGF-like	domain
Q9NZR2	PTM	2626	N-linked	(GlcNAc...)	LDL-receptor	domain
Q9NZR2	PTM	4204	N-linked	(GlcNAc...)	EGF-like	domain
Q9NZR2	PTM	4381	N-linked	(GlcNAc...)	EGF-like	domain
Q9NZR2	PTM	4381	N-linked	(GlcNAc...)	EGF-like	domain
Q9H3W5	PTM	579	N-linked	(GlcNAc...)	Fibronectin	domain
Q7Z553	PTM	434	N-linked	(GlcNAc...)	Ig-like	domain
Q7Z553	PTM	434	N-linked	(GlcNAc...)	Ig-like	domain
Q12866	PTM	234	N-linked	(GlcNAc...)	Ig-like	domain
Q12866	PTM	234	N-linked	(GlcNAc...)	Ig-like	domain
Q12866	PTM	454	N-linked	(GlcNAc...)	Fibronectin	domain
Q12866	PTM	454	N-linked	(GlcNAc...)	Fibronectin	domain
Q12866	PTM	454	N-linked	(GlcNAc...)	PDB:2DBJ	Helix-region
Q12866	PTM	454	N-linked	(GlcNAc...)	PDB:2DBJ	Helix-region
P13591	PTM	315	N-linked	(GlcNAc...)	Ig-like	domain
O14594	PTM	122	N-linked	(GlcNAc...)	Ig-like	domain
Q7Z3B1	PTM	275	N-linked	(GlcNAc...)	Ig-like	domain
Q7Z3B1	PTM	286	N-linked	(GlcNAc...)	Ig-like	domain
O95631	PTM	131	N-linked	(GlcNAc...)	Laminin	domain
O94856	PTM	988	N-linked	(GlcNAc...)	Fibronectin	domain
Q99435	PTM	517	N-linked	(GlcNAc...)	EGF-like	domain
Q16288	PTM	232	N-linked	(GlcNAc...)	Ig-like	domain
Q16620	PTM	254	N-linked	(GlcNAc...)	Ig-like	domain
Q02297	PTM	120	N-linked	(GlcNAc...)	Ig-like	domain
Q8N807	PTM	340	N-linked	(GlcNAc...)	PDB:4NWY	Helix-region
P08F94	PTM	226	N-linked	(GlcNAc...)	IPT/TIG	domain
P08F94	PTM	1602	N-linked	(GlcNAc...)	IPT/TIG	domain
P10586	PTM	295	N-linked	(GlcNAc...)	Ig-like	domain
P10586	PTM	295	N-linked	(GlcNAc...)	Ig-like	domain
O14522	PTM	421	N-linked	(GlcNAc...)	Fibronectin	domain
P23467	PTM	1185	N-linked	(GlcNAc...)	Fibronectin	domain
P23467	PTM	1367	N-linked	(GlcNAc...)	Fibronectin	domain
P23467	PTM	1367	N-linked	(GlcNAc...)	Fibronectin	domain
P23468	PTM	724	N-linked	(GlcNAc...)	Fibronectin	domain
P23468	PTM	832	N-linked	(GlcNAc...)	Fibronectin	domain
P08922	PTM	1015	N-linked	(GlcNAc...)	Fibronectin	domain
Q9NY72	PTM	121	N-linked	(GlcNAc...)	Ig-like	domain
Q9NY72	PTM	121	N-linked	(GlcNAc...)	PDB:4L1D	Helix-region
O75093	PTM	1026	N-linked	(GlcNAc...)	EGF-like	domain
O94813	PTM	564	N-linked	(GlcNAc...)	PDB:2V70	Helix-region
Q6UWL2	PTM	112	N-linked	(GlcNAc...)	EGF-like	domain
Q6UWL2	PTM	112	N-linked	(GlcNAc...)	EGF-like	domain
Q6UWL2	PTM	112	N-linked	(GlcNAc...)	EGF-like	domain
O00206	PTM	526	N-linked	(GlcNAc...)	PDB:2Z66	Helix-region
O75445	PTM	2285	N-linked	(GlcNAc...)	Fibronectin	domain
O75445	PTM	2322	N-linked	(GlcNAc...)	Fibronectin	domain
P41587	PTM	92	N-linked	(GlcNAc...)	PDB:2X57	Helix-region
P04275	PTM	156	N-linked	(GlcNAc...)	VWFD	domain
Q9Y5W5	PTM	245	N-linked	(GlcNAc...)	EGF-like	domain
Q9Y5W5	PTM	245	N-linked	(GlcNAc...)	EGF-like	domain
Q8TCW7	PTM	121	N-linked	(GlcNAc...)	ZP	domain
Q8TCW7	PTM	121	N-linked	(GlcNAc...)	ZP	domain
Q9HBE5	PTM	214	C-linked	(Man)	WSXWS	Motif
